# *Atp13a5* Marker Reveals Pericytes of The Central Nervous System in Mice

**DOI:** 10.1101/2021.07.09.451694

**Authors:** Xinying Guo, Tenghuan Ge, Shangzhou Xia, Haijian Wu, Mark Colt, Xiaochun Xie, Bangyan Zhang, Jianxiong Zeng, Jian-Fu Chen, Donghui Zhu, Axel Montagne, Fan Gao, Zhen Zhao

**Affiliations:** Center for Neurodegeneration and Regeneration, Zilkha Neurogenetic Institute and Department of Physiology and Neuroscience, Keck School of Medicine, University of Southern California, Los Angeles, California, 90033, USA; Department of Neurosurgery, Second Affiliated Hospital, School of Medicine, Zhejiang University, Hangzhou, Zhejiang, 310009, China; Neuroscience Graduate Program, Keck School of Medicine, University of Southern California, Los Angeles, California, 90033, USA; The Key Laboratory of Animal Models and Human Disease Mechanisms of Chinese Academy of Sciences & Yunnan Province, Kunming Institute of Zoology, Chinese Academy of Sciences, Kunming, Yunnan 650201, P. R. China; Center for Craniofacial Molecular Biology, University of Southern California, Los Angeles, California, 90033, USA; Department of Biomedical Engineering, Stony Brook University, Stony Brook, NY, United States; Centre for Clinical Brain Sciences, UK Dementia Research Institute at University of Edinburgh, Edinburgh, United Kingdom; Caltech Bioinformatics Resource Center, California Institute of Technology, Pasadena, CA 91125

## Abstract

Perivascular mural cells including vascular smooth cells (VSMCs) and pericytes are integral components of the vascular system. In the central nervous system (CNS), pericytes are also known as the guardian of the blood-brain barrier, blood-spinal cord barrier and blood-retinal barrier, and play key roles in maintaining cerebrovascular and neuronal functions. However, the functional difference between CNS and peripheral pericytes has not been resolved at the genetic and molecular levels. Hence, the generation of reliable CNS pericyte-specific models and genetic tools remains very challenging. Here, we report a new CNS pericyte marker in mice. This cation-transporting ATPase 13A5 (*Atp13a5*) marker is highly specific to the pericytes in brain, spinal cord and retina. We generated a transgenic model with a knock-in tdTomato reporter and Cre recombinase. The tdTomato reporter reliably labels the CNS pericytes, but not found in any other CNS cell types including closely related VSMCs, or in peripheral organs. More importantly, *Atp13a5* is turned on at embryonic day E15, suggesting brain pericytes are shaped by the developing neural environment. We hope that the new tools will allow us to further explore the heterogeneity of pericytes and achieve a better understanding of CNS pericytes in health and diseases.
