## Supplementary Table1 for "*Atp13a5* Marker Reveals Pericytes of The Central Nervous System in Mice"

### Sheet: Armulik et.al, 2010
Pdgfb ret/ret mutant versus control
Rgs5
Vtn
Mcam
Cald1
Myl9
Ptn
Atp1a2
Pdgfrb
Zic1
Sept11
Abcc9
Rgs4
Cspg4
Axl
Art3
Sema6d
Notch3
Atp13a5
Dmd
Col3a1
Mylk
Atp1b2
Higd1b
Gucy1a3
Dynll1
S1pr3
Nr2f2
Farp1
Pcdh18
Ano1
Slc12a2
Ppp1r14a
Plxdc2
Adap2
Kcnj8
Gucy1b3
Ednra
Tbx2
Heyl
Pde8b
Slc1a2
Rbms3
Egflam
Gpr30
Enpep
Slc6a20a
Slc19a1
Pde5a
Fads3
Daam2
Chn1
Atp2a3
Hic1
Cryab
Inpp4b
Ndrg2
Lama2
Arhgef17
Cadm4
Klhl23
Rarres2
Mmp15
Ptpn9
Tubb2b
Arhgef25
Sh2d3c
Lbh
Pde1a
Itga7
Slc38a3
Efemp2
Pth1r
Gm13889
Mrvi1
Ttyh1
Plxdc1
Aspn
Il34
Bmpr1a
Vasn
Slc7a2
Ccnd2
Gfra2
P2ry14
Pdlim1
Sgip1
Hey2
Aoc3
Zbtb7a
Plce1
Tbx18
Ntn1
Prrx1
Fyttd1
Plcl1
Ptprz1
Phldb1
Rasl12
Ifitm1
Arhgap42
Zmiz1
Stk39
Arhgap27
Vps35
Naalad2
Grm3
Pa2g4
Gpc6
Aif1l
Arvcf
Vapb
Smox
Lsamp
Aldoc
Osbpl1a
Rad23a
Bcan
Fam20a
Pdgfa
Nr2f1
Mgll
Gpm6b
Arap2
Slc16a12
Rrad
Foxd1
Rerg
Kcne4
Cap2
Taok1
Fdps
Zcchc24
Hspa12a
Tbx15
Hspa2
Slc4a4
Dact1
Pnkd
Rnd2
Gprc5b
Ublcp1
Slc30a10
Fblim1
Gucy1a2
Dcbld2
Reep1
Ace2
Trps1
Fgfr3
Pmepa1
Grb14
Cacna1h
Slc15a2
Baiap2
Rftn2
Dbndd2
Dgkd
Samd5
Npy1r
Kctd1
Mboat2
Fam168a
Casq2
Sytl2
Stx1a
Nts
Dusp7
C1qtnf2
Atf5
Serping1
Slco3a1
Slc20a1
Evc
Fgf13
Mpped2
Pla1a
Ntm
Zdhhc20
Fez1
Mlc1
Sorbs3
Kctd15
Fut11
Dixdc1
Atp8a1
Rgs7bp
Samd4
Ldlr
Mn1
Cxx1b
Rbpms2
Zfp945
Adcyap1r1
Fam134b
Bmp5
Idi1
Klhl25
Sdc1
1500009L16Rik
Fap
Ddit4l
C530008M17Rik
Paqr8
Mmd2
Vcan
Rbm28
Dusp8
Alx3
Stmn2
Sqle
Trpc1
Cyp51
Slc6a1
Ggt1
Isoc1
Lmcd1
Acsl6
Dhcr24
Lin7a
Stard10
Steap4
Rif1
Fam110a
Akap6
Olig1
Sbk1
Runx1t1
Ppp1r3c
Serpini1
6330403L08Rik
Dgkb
Traf5
Insig1
Sacs
Ak4
Ddit4
Slc24a3
Mustn1
Scd1
Hspa4l
Klhl2
Dll1
Kcnmb1
Cdh13
Cxx1a
Nov
Tmeff1
Tead4
6330403A02Rik
Kcnj10
Lipe
Klk8
Adrbk2
Vps13a
Nodal
Frem2
Ptger3
Ankrd6
Grb7
Glrb
Gpr37l1
Kcnb1
Zdhhc2
Nedd4l
Mapkapk3
Vgll3
Slc6a13
Vstm2b
Cntn1
Slc5a3
P4ha2
Abca8a
Bhlhe22
Cdc42bpg
Lypd1
Hsd17b7
Ntsr2
Gadd45gip1
Tbc1d24
2610017I09Rik
Dmp1
Gpc5
Vil1
Sstr4
Il6ra
Scn3b
Grm7
Itih3
D930016D06Rik
Sncg
Lhx6
Tmem229a
Colec11
Mall
S100b
A330009N23Rik
Ass1
Ajap1
AI661453
Tcf15
Ccl27a
Syt7
Sh3bgrl2
L1cam
Gjb6
Trpv4
Atp13a4
Gabra2
Rhpn2
Srms
Serpinb1a
Letm2
Rasgrf2
Coch
Gria1
Slfn2
Prrt4
Gm9780
Ramp3
Grhl1
Kcnn4
Pou2af1
Scn4b
1700047I17Rik2
Aldh1a3
Car5a
Agxt2l1
Fam177a
Bhmt2
Ccl27b
D830026I12Rik
Gm13306
Gm2506
Gm3470
Oas2
Tm6sf2
1110059G02Rik
2810416A17Rik
2900052N01Rik
5033404E19Rik
5830408B19Rik
6030442H21Rik
9430047G12Rik
B130021B11Rik
Cystm1
D9Ertd720e
Kat6a
LOC100503822
LOC100861978
LOC552908
Map4
Plac9a
Plac9b
Vstm4

### Sheet: Deneman et.al, 2010
Vasculature versus endothelium
Rgs5
Vtn
Cald1
Myl9
Flna
Calm3
Atp1a2
Pdgfrb
Nid1
Zic1
Bgn
Cd248
Fstl1
Igf2
Sept11
Calm2
Abcc9
Rgs4
Cspg4
Art3
Notch3
Col1a2
Calm1
Atp13a5
Dmd
Col3a1
Mylk
Efhd2
Atp1b2
Higd1b
Gucy1a3
S1pr3
Nr2f2
Ccdc80
Ano1
Slc12a2
Lrp1
Ppp1r14a
Lhfp
Plxdc2
Pcolce
Fam107b
Tnfrsf21
Plxnb2
Kcnj8
Marcks
Gucy1b3
Epb4.1l2
Ednra
Sept8
Tbx2
Pxdn
Pde8b
Egflam
Gpr30
Enpep
Slc6a20a
Slc19a1
Cdh11
Pde5a
Fads3
Daam2
Parva
Atp2a3
Pten
Crispld2
Col5a2
Cdc23
Itgb5
Lama2
Sdc2
Rarres2
Pitpnc1
Ptpn9
Uchl1
Luc7l2
Dennd2a
Arhgef25
Lgals1
Pid1
Mdh1
Gm13889
Plxdc1
Aspn
Bmpr1a
P2ry14
Gpx8
Tns3
Plce1
Kdm1a
Ntn1
Tpra1
Sgce
Pla2g7
Plcl1
Jam3
Eps8
Raph1
Ifitm1
Zbtb20
Arhgap42
Fam108a
Trrap
Ctdspl
Plxnb1
Naalad2
Grm3
Daam1
Scyl1
Itga8
Nr2f1
Fam101a
Pld1
Kcne4
Ube3b
Gsr
Prkar1b
Dock10
Prdx3
Slc30a10
Gucy1a2
Nde1
Ace2
Pawr
Ltbp3
Tgfbi
Casq2
Pag1
Serping1
Slco3a1
P4ha1
Abca9
Etv1
Prickle2
Elavl1
Cdkn2aipnl
Ifi30
Ogn
Samd4
Minpp1
Cnrip1
Cd302
Trpc1
Irs1
Lin7a
Cpm
Serpini1
Prelp
Grtp1
Exoc8
Adrbk2
Nodal
Ttc30b
Perp
Ano4
Scn2b
1110059G02Rik
1110064A23Rik
AI956758
Ajuba
LOC100861853
Pald1
Soga2
Vstm4

### Sheet: He et.al, 2016
Pdgfrb-eGFP and NG2-DsRed double positive mural cells
Rgs5
Vtn
Mcam
Acta2
Cald1
Myl9
Prkar1a
Flna
Lamb1
Ptn
Atp1a2
Pdgfrb
Sept4
Snx33
Nid1
Tpm1
Zic1
Lamc1
D0H4S114
Bgn
Cd248
Fstl1
Mfge8
Igf2
Sept11
Abcc9
Rgs4
Cspg4
Axl
Art3
Sema6d
Ilk
Mgp
Notch3
Imp3
Oaz2
Coro1b
Pcdhga8
Col1a2
Atp13a5
Dmd
Gja4
Col3a1
Sept7
Mylk
Laptm4a
Thra
Atp1b2
Higd1b
Gucy1a3
Tagln
Fkbp10
S1pr3
Csrp1
Mmp9
Nr2f2
Meg3
Ccdc80
Ptprs
Farp1
Pcdh18
Ano1
Slc12a2
Ppp1r14a
Lhfp
Adap2
Dbn1
Pcolce
Eftud2
Casc4
Myh11
Fam107b
Tnfrsf21
Mxra8
Bcam
Tpm2
Kcnj8
Dag1
Uba2
Gucy1b3
Plekhg2
Mmp14
Ednra
Maged2
Fam176b
F2r
Tnks1bp1
Actg2
Sept8
Bmp1
X99384
2310067B10Rik
Lamc3
Tbx2
Pde3a
Heyl
Nbl1
Col1a1
Ankrd50
Pxdn
Postn
Pde8b
Rbms3
Gpc3
Epb4.1l1
Egflam
Gpr30
Enpep
Mrc2
Emilin1
Slc6a20a
Sh3glb2
Slc19a1
Mdk
Tlr12
Cdh11
Pde5a
Itgav
Csk
2310022B05Rik
Fads3
Daam2
Chn1
Slc9a3r1
Dtx3
Parva
2010110P09Rik
Ndufa4l2
Phlda1
Atp2a3
Slc38a11
Crispld2
Ptprk
Prkcdbp
Col5a2
Wls
Colec12
Hic1
Loxl2
Cryab
Gsn
Anpep
Igf2r
E130203B14Rik
Ccdc3
Des
Inpp4b
Inpp5b
Ndrg2
Lama2
Arhgef17
Endod1
Sdc2
Cadm4
Klhl23
Rarres2
Tspan6
Pitpnc1
Kit
Ptk2
Tmem134
Ptpn9
Lrrc32
Mical1
Uchl1
Armcx2
Nrarp
Rcsd1
Cox4i2
Dennd2a
Tbc1d1
Kirrel
Sept5
Cacna1c
Anxa1
Arhgef25
C530028O21Rik
Gprc5c
Lbh
Pde1a
Lgals1
Itga7
Fat1
Rap2a
Gnao1
Sdhc
Dlk1
Pid1
Cbx6
Efemp2
Ank2
Filip1l
Trpc3
Lrig1
Sema5a
Pth1r
St5
Gm13889
Lsm14b
C1qtnf6
Adcy6
Foxs1
Mrvi1
Prkg1
Plxdc1
Aspn
Ptk7
Il34
Bmpr1a
Adamts16
Vasn
Slc7a2
Ccnd2
Gfra2
Obsl1
Spry4
4930474H06Rik
Tbxa2r
Pdlim1
Atp2b4
Ap3m1
Adora2a
Fgfr1
Flot2
Hey2
Btbd3
Gpx8
Rgma
Aoc3
Plce1
Jub
Tbx18
Ntn1
Sod3
Prrx1
Rcn3
Gm16908
A4galt
Chst2
C1qtnf1
Pkdcc
Marveld1
Parm1
Loxl3
Dkk3
Plcl1
Tppp3
Jam3
Pygm
Pofut2
Eps8
Rasl12
Nfatc4
Odf3l1
Sesn3
Ifitm1
Tgfb3
Gm20459
Ehd3
Arhgap42
Dpysl3
Stk39
Tbc1d2b
Nrxn2
Fjx1
Emid2
Leprel2
Zfp260
Speg
Crim1
Ikbip
Podxl2
Lrrc42
Gramd4
Ctdspl
Fmod
Arhgef40
Traf4
Plxnb1
Naalad2
Bace1
Grm3
Plekhh3
Smarcd3
Adamts8
Klhl13
Plekhg3
Limd1
Rnd3
Spats2l
Gpc6
Rasl11a
Phc1
Rtn4rl1
Aif1l
Angptl2
Plekha2
Arvcf
Afap1
Mical2
Syde1
Kazn
Ppp1r12b
Lepre1
Tubb4a
Ggt5
Olfml2b
Ecm2
Slc12a4
Lix1l
Fam20a
Pdgfa
Itga8
Lzts2
Pcid2
Pdlim2
Trpc6
Sfrp2
Fam110b
Ndn
Nr2f1
Rcan2
Pkia
Adamts17
2810008D09Rik
Fam101a
Pole4
Zbtb34
Plxna1
Gm9938
Wtip
Zfp637
5730528L13Rik
Xpc
Mapk8ip1
Trip6
Eml2
Gpc4
Scarf2
Slc16a12
Fam73b
Ptprf
Aldh7a1
Rrad
Mark1
Foxd1
Spry2
Tspan15
Rerg
Kcne4
Cap2
Antxr1
Emid1
Ncald
Tmem200b
Nmnat2
Dzip1l
Ctsk
Creld1
Chpf
Prkar2b
Pgf
Col8a1
Lrrc8b
Eml1
Hspa12a
Tbx15
Slc4a3
Hspa2
Clip3
Nr1h3
Cysltr2
Prkar1b
Clstn2
Palld
Col6a3
Dact1
Ddr2
Pck2
Arhgap10
Adam19
Dcn
Gprc5b
Trpv2
Slc30a10
Tspan17
Gm8399
Mpp2
1110067D22Rik
Myom1
Gucy1a2
Col5a1
Slc20a2
Cacna2d1
Rem1
Thbs2
Slc6a17
Dmpk
Ndst3
Lca5
Thy1
Egfr
Nrip2
Ddr1
C1qtnf5
S100a10
Zic4
Rab34
Ace2
Neo1
Fgfr3
Cnnm2
Bcar3
Ccdc48
Cacna1h
Plod2
Cdh6
Adk
Sema6c
Sntb1
Krba1
Rftn2
Pawr
Gpx7
Gpc1
Nkd2
Ltbp3
Dbndd2
ORF63
Ston1
Zfp663
Zbtb43
Samd5
A430107O13Rik
Npy1r
Tulp3
Etv4
Bicc1
Kctd1
Wnt5b
Col6a2
Begain
Mboat2
Slit3
H2afy2
Alx4
2610307P16Rik
Klhdc8b
Casq2
Sytl2
Kcnip3
Galntl1
Itpk1
Nle1
Amt
Nts
Fam114a1
Pcbp4
Adc
Nlgn2
C1qtnf2
Pmm1
Ptpn13
Cygb
Col6a1
Myocd
Arhgap6
Zfp61
Cabp1
Csdc2
Serping1
Slco3a1
Dbr1
Mtap6
Col16a1
D4Bwg0951e
Sema5b
Msra
Rtkn
Evc
5330426P16Rik
Slc13a3
Cacnb2
Etv1
Mgat3
Antxr2
Ctxn1
Glipr2
Pla1a
Gstk1
Mmp11
Tmem45a
Tagln3
Haghl
Cuedc1
Pla2r1
Apba1
St8sia1
Hrc
Prickle2
Amigo2
Il17rc
Cdc42ep5
Gbgt1
Ggt7
Ntrk3
Tead3
Olfm1
Rgs6
Mtap1a
C1s
Cdc42ep2
Apbb1
Oaf
Slc2a4
A430105I19Rik
Trim62
Rhobtb3
Twist1
Cacnb3
Islr
Kcnab1
Adamts7
Kctd15
Rasl11b
Foxp4
Ppfibp2
Adcy5
Zscan2
Adamts14
Fgd1
Ogn
Lrch2
Gpr153
Rdh13
Fbn2
E130308A19Rik
Fhl2
Adam12
Rgs7bp
Hunk
Samd4
Kcnk3
Mn1
Rbpms2
Ltbp1
Lox
6530418L21Rik
Nudt19
Gpr20
Wasf3
Nkx6-1
1500009L16Rik
Fap
Jph2
Ddit4l
P2rx1
Llgl2
2010002N04Rik
AW011738
Zfp428
Zhx2.1
Ppargc1b
Sall2
Insc
Trpc4
Numbl
Dlg3
Syt12
S1pr2
Synpo2
B3galtl
Smarca1
Cldn12
Col4a5
Dact3
Tmem136
Fndc4
Rarb
Col28a1
1600021P15Rik
Matn2
1700019E19Rik
Plcd1
Cpa1
Mndal
Osbpl5
Alx3
Angpt1
Itga11
Mmp17
Mamdc2
Evc2
Abhd14b
Dnm1
Dgkg
Pdzrn3
Nxph4
Itga10
Mtap7d2
Trpc1
Neurl1b
4833422C13Rik
Adamts15
Kcnj12
Ggt1
1700029G01Rik
Fam49a
Ror1
Irs1
Setbp1
Gdf11
Gm11747
Lrp3
Pdlim3
Hapln3
Kif3c
Zfp37
Igsf10
Gli3
Lmcd1
Pdgfrl
Mirg
Susd5
Lin7a
1810014F10Rik
Pacsin3
Adra2a
2810408M09Rik
Steap4
Sv2a
Cpt1c
Gm9747
Ctnna3
Osbpl3
Cpm
Magee1
1810055G02Rik
Adamts4
Gpr161
Fam81a
Flnc
Gm14391
Ccdc68
Pnmal2
Loxl1
Runx1t1
Frk
Fam18a
Gp1bb
Serpini1
6330403L08Rik
Dgkb
Hdac11
Acpl2
Mrgprf
Msl3l2
Arhgap44
AW555464
Fam164a
Grik1
Zfp13
Ifit2
Mustn1
Kcnq4
C1qtnf7
Hif3a
Igsf3
Adam11
Runx2
A830082K12Rik
Cnn1
Rragd
Kcnmb1
Tmem178
Kcng1
Chrna7
Ccdc160
Zfp647
Rgs17
AI464131
Scara3
Zfp334
Fah
Eid2b
Camkk1
Prelp
Rnf152
Lmod1
Adra1b
Tbc1d30
Nov
Slc8a2
Susd2
Stac
Spon2
Stbd1
Klhl29
Wdr35
Kctd11
Olfml1
Sp7
Sertad4
Pgbd5
Gabrb2
Lum
Snord123
Grem2
Tfap2a
Igdcc4
Gfra1
Fzd2
Boc
Osbpl6
Tram1l1
Kcnk2
Tmem132c
AI646023
AI593442
Lrrc4c
Col11a1
Sspn
Tmem26
Cyp7b1
Nodal
Wbscr17
Cdh4
Chst3
Col12a1
Ptpn22
Ptger3
Tnxb
Ankrd6
Adamts2
Rbm24
Adamtsl5
Lipg
Gpr173
Ngfr
Prrt3
Sgca
Olfr558
Adcy2
6230409E13Rik
Ano4
Nrk
Glrb
Slc2a10
2610203C20Rik
Unc5c
Col5a3
Caln1
Aph1b
Gm11532
Lrrc10b
Tspyl5
Zfp235
Rorb
Sox6
Vash2
Syt5
Zbtb7c
Adora2b
Hspb7
Atp1a4
Zfp9
Chsy3
Vgll3
Gpr162
Ispd
Scube1
9630028B13Rik
Hist1h2bq
Slc5a5
Scn2b
D630003M21Rik
Gas1
Gm12824
Tusc5
Mylk4
Grip1
Ppara
Cyp1b1
Bace2
Ptgir
Olfr78
Gypc
Rian

### Sheet: Song et.al, 2020
Microvessel versus whole brain
Cracr2b
F13a1
Pln
Gm13861
Clec3b
Col5a2
Oasl1
Lmod1
Gm34050
Myzap
Gm39425
Ptgis
Mxra8
Foxd1
Col18a1
Gm14005
Antxr2
Trim6
Col13a1
Inmt
Ndufa4l2
Map3k7cl
Mgp
Tbx15
AW112010
Gm9946
Ifi47
Sox18
Alas2
Anxa1
Il2rg
Fendrr
Frk
Ccr9
Epha2
Cd300lg
Trim12c
Snhg15
Gch1
Slc13a4
Col28a1
Tead4
Ctla2b
Gipc3
Hcar1
Smagp
Tcf23
Gprc5c
Icam1
Aoc3
Cmtm8
Snai2
Grrp1
Slc2a4
Gm35572
Rhbdf2
Cox4i2
Nos2
Procr
Clec1a
Tlr12
Mndal
Tmem252
Chil5
Bmp6
Emilin1
Slc52a3
Hspb1
Bmx
Gpr20
Serpinb1b
Wfdc1
Xirp1
Itprip
Art3
Myo1h
Col1a1
Tax1bp3
Kcnmb1
Lum
Aox3
Stap2
Hba-a2
Col5a3
Ephx3
Tec
AI467606
Anxa2
Olfml2a
Myocd
Zfp820
Dcn
Pcolce
Bvht
Col4a3
Crip1
Angptl4
5430416O09Rik
4930578C19Rik
Sh3tc2
Flt4
Hic1
Gimap8
Aspn
Aldh1a2
Olfr558
Cyyr1
Irf7
Gja4
Tagln
Ncf2
Ms4a6c
Irf1
8430408G22Rik
Pgf
Des
F5
Vwf
Nmi
Zic4
Igf2
Tbx18
Tmem45a
Carmn
Slc38a5
Enpep
Pear1
Gm30571
Slc19a3
Pla1a
Zic5
Adgre5
Lrrk1
Hmgcs2
P2ry14
Txnip
Unc45b
Parp9
Tirap
Gimap6
Ccdc102a
Aim2
Lama5
Mgst1
Isg15
Egflam
Sh3tc1
C1s1
Gbp4
Clec14a
Myom1
Gm694
Ptgfr
Hspa12b
Sntb1
Klhl6
Tie1
Spp1
Anpep
Ecm2
Slc12a7
Myh11
2610305D13Rik
Mrvi1
Cd248
Hba-a1
Fes
Mrc2
Slfn3
Dxo
Slc6a20a
Rtp4
Irak3
Sox7
Kcnj8
Hbb-bt
Tinagl1
Iigp1
Serping1
Sp100
Sdpr
BC028528
Ctla2a
Slc6a13
Thsd1
Casq2
Mylk
Mns1
H2-Q4
Bgn
Pde4c
Degs2
Mustn1
Plscr4
Nostrin
Edn1
Dll4
Vstm4
Zfp36
Rab11fip1
Ptrf
Slfn5
Baz1a
Smco4
She
Rsad2
Colec12
Fxyd5
Klf4
Kl
Ly6a
Cnn2
Bst2
Rassf9
Sema3g
Rcn3
Megf6
St6galnac2
Rhpn2
Ifitm1
Hspg2
Tns2
Edn3
Ephb4
Scarf1
Emcn
AU021092
Rgs5
Myl9
Lgals9
Xaf1
Trim56
Trim30a
Tnxb
Vtn
Akr1c14
Arap3
Stom
Cd93
Ace2
Afap1l2
Tm4sf1
Clec2d
Foxf2
Gjc1
Ly6c1
Ifit3
Gimap1
Xdh
Pgm5
Pglyrp1
Cdh5
Thbd
Igfbp3
Adgrf5
Ramp2
Grap
Uaca
Cped1
Casp6
Plin2
Atp13a5
Gm8995
Lamc3
Anxa3
Tmem140
Pltp
Atp2a3
Tbx2
Slc16a9
Ocln
Trim47
Igfbp7
Gbp5
Ednra
Srgn
Stra6
Col3a1
Hbb-bs
Col1a2
Vim
Itm2a
Irgm2
Fli1
Bcl6b
Tagln2
Parp14
Map3k6
Foxq1
Cldn5
Ahnak
Foxc1
Gper1
Itpripl2
Bcam
Itpr3
Tek
Filip1l
Fzd6
Lamb2
Wnt5b
Gata2
Oasl2
Psmb8
Erg
Cyp1b1
Itga1
Ets1
Cald1
F11r
Trim25
Kdr
Piezo1
Hmcn1
Sipa1
Paqr5
Abcb1a
Esam
Notch3
Ptprb
Eps8l2
Adgrl4
Slc39a8
Acer2
Mmrn2
Ifitm3
Gbp2
Slc2a1
Flt1
Phldb2
Fn1
Eln
Cp
Igsf1
Eng
Slco1a4
Galnt15
Nid1
Reck
Fcgrt
Samd9l
Ehd2
Cgnl1
Tmem204
Gpr4
Tpm2
Acvrl1
Arhgef5
Fam114a1
Ushbp1
Ucp2
Poc1b
Tbx3
Zfp366
Apold1
Id1
Rnf125
Clic5
Col4a1
Sgms2
Abcc9
Pde5a
Tfpi
Zak
Vsig2
Lims2
Higd1b
Ctsh
Kank3
Pde3a
Osmr
Adgra2
Slc22a8
Col15a1
Fas
Fbln5
Ifih1
Sult1a1
Pecam1
Shroom4
Lef1
Mill2
Jag1
S1pr3
Prom1
Kif26a
Serpinb9
Apcdd1
Podxl
Gbp3
Slc16a4
Cysltr2
Nos3
Adcy4
Itih5
Csrp2
Ggta1
Gng11
Elk3
Cd151
Tgm2
Ripk1
Myl12a
Nes
Smtn
Tcf7
Mrc1
Ceacam1
Fmo1
4930523C07Rik
Ddc
Wasf2
Tmem258
Rras
Calcrl
Sema3c
Dab2
Klf2
Rbpms
Serpinh1
St8sia6
Msn
Slc9a3r2
Lsr
Notch4
Ltbp4
Adap2
1810058I24Rik
Kank2
Sod3
Ano1
Fgd5
Arhgap31
Ctsc
Slc40a1
2810025M15Rik
Id3
Shc1
Tpm4
Cav1
Helz2
Dock6
Sox17
Amotl2
Crtap
Il1r1
Ccm2l
Esyt1
Hist2h2be
Ly75
Mmp28
Vwa1
Epas1
Sh2d3c
Ccnyl1
Heg1
Myo1c
Bche
Cspg4
Tns1
Ccdc141
Cdk6
Acacb
Lama1
Arhgap29
Egfl7
Iqgap1
Mecom
Crybg3
Flna
Sgms1
Sorbs3
H2-K1
Tgfbr2
Car4
Cfh
Entpd1
Cxcl12
Slc35f2
As3mt
Perp
Palmd
Afap1l1
Slc7a5
Abcc4
Plat
Tcn2
Slco1c1
Pdgfrb
Prkch
Ddx58
Col4a2
Abcg2
Zic2
Stard13
Rai14
Robo4
Rhoj
C4b
Gm10509
Slc46a3
Cd59a
Casp8
Stab1
Atp10a
F2r
St8sia4
Nkd1
Zic1
Prelp
Lmo2
Tatdn3
Il10rb
Sema4c
Slco2b1
Gbp9
Zc3hav1
Mpzl1
Map3k1
Ebf1
Arhgdib
Stat6
Nfkbia
Elf1
Mxra7
Swap70
Net1
Rnf213
Svil
Arhgap17
Ptpn14
Yap1
9430020K01Rik
Limd1
Arpc1b
Lama4
Eogt
Fmnl3
Zic3
Ehd4
Bsg
Mdk
Tbc1d4
Rgs3
Parvb
Ppfibp1
Ephx1
Lamc1
Zfp36l1
Itga6
Crip2
Utrn
Rnd3
Parp4
Prss23
Sepp1
Rnf144b
Wbp1
Fat4
Fam63a
Lima1
C130074G19Rik
Tgfbr3
Wwtr1
St3gal6
Inpp4b
Notch1
Myh9
Apod
Fam101b
Timp3
Cobll1
Vasp
Itgb1
Nr2f2
Arhgef15
Ddr2
Pdlim5
Rasgrp3
Cdkn1a
Gpr146
Lrp5
Ldlrad3
B4galt4
Ackr3
Fzd4
Abca9
Abca8a
Rps29
Fam129b
Rnase4
Lama2
Pcdh18
Pdgfb
Golim4
Pnpla2
Pros1
Akap12
Syne2
D830031N03Rik
Phactr2
Frmd4b
Sparc
Rpl39
Gbp7
Smpdl3a
Cd2ap
Il13ra1
Atp6v0e
Synpo2
Tmem123
Tapbp
Slc7a1
Ece1
Cd34
H2-D1
Trp53inp1
Txn1
Triobp
Sh3bp4
Rbms1
Rassf3
Tln1
Kctd10
Mtus1
Mcam
Sh2b3
Slc16a1
B2m
Anxa5
Scarb1
Hip1
Cyth3
Slc30a1
Ginm1
Slc16a2
Gnai3
Slc6a6
Lats2
Clic4
Psme1
Bnip2
Gm15564
Cyb5r3
Cttnbp2nl
Rap1b
Cpt1a
Ctnna1
Jam2
Tmtc2
Ndrg1
Arl4a
Adgrg1
Tmod3
Myo10
Acadl
Synm
Kitl
Pdcl3
Nbl1
Myo1b
Sos2
4931406P16Rik
Tmc7
Ndufa3
Mcl1
Smad7
Ablim1
Atp11c
Tjp1
Ifi27
Nhsl1
Igf1r
Mfsd2a
Gpcpd1
Prkd3
Vcl
Flnb
Agt
Ly6e
Pttg1ip
Lhfp
Ptprg
Vat1
Mcc
Rps23
Rpl37
Mir6236
Sema7a
Polk
Atl3
Max
Pard3
Laptm4a
Itpkb
Serinc3
Slc44a2
H3f3b
Nrp1
Nme2
Dock1
Sp1
Sh3bgrl3
Slc31a1
Rpl30
Dlc1
Ddit4
Hmgn1
Pkd2
Nbeal1
Lars2
Irak1
Agrn
Maoa
Ptpn12
Leprot
Ptma
Rps24
Gcnt2
Fkbp9
Abhd2
Ptn
Akap13
Tsc22d3
Kif1c
Tmsb4x
Btbd7
Rps18
Ptprm
Sri
Klf3
Pon2
Sypl
Ssfa2
Pcp4l1
Gatm
Rps5
Gnai2
Ptbp3
Grn
Actn4
Srgap2
Rock1
Mt1
Slc38a3
Kif13a
Ubxn1
Fermt2
Ifnar1
Spock2
S1pr1
Syf2
Slc3a2
Il6st
Tfrc
Tpm1
Mfge8
Rps15
Reep3
Capn2
Lrp8
Rhoa
Rpl31
Specc1l
Tsc22d1
Dock9
Calu
Myl6
Pik3c2a
Rpl13a
Rpl28
Fyco1
Rrbp1
Abca1
Gstm1

### Sheet: Ximerakis et.al, 2019
Top 100 pericyte marker in sc-RNA seq
Vtn
Rgs5
Higd1b
Ndufa4l2
Myl9
Igfbp7
Cald1
Kcnj8
Pdgfrb
Ifitm1
Nbl1
Car4
Rgs4
Atp13a5
Hspb1
Sod3
P2ry14
Slc6a20a
Flt1
Abcc9
Cldn5
Cox4i2
Gper1
Itm2a
Slc19a1
Cxcl12
Art3
Ly6c1
Tm4sf1
Ly6a
Esam
Ebf1
Eva1b
Slco1a4
Rarres2
Tagln2
Ifitm3
Pth1r
Mgp
Ifitm2
Myo1b
Epas1
Notch3
Crip1
Pglyrp1
Slc22a8
Pltp
Crip2
Myl12a
Egfl7
Tns1
Zic1
Spock2
Perp
Tbx3os1
Klf2
Gm13889
Lhfp
Rasgrp2
Ptprb
Gjc1
Tnfaip1
Emcn
Id1
Bgn
Eng
Slc9a3r2
Atp1a2
Bcam
Gja4
Ctla2a
Dlc1
Tpm4
Pitpnc1
Rbms1
Gm13861
Gpx8
Il34
Abcb1a
Tbxa2r
Myh9
Plat
Rrad
Sept11
Gucy1b3
Utrn
Pcp4l1
Ggt5
Ablim1
Ddit4l
Adgrf5
Heyl
Aspn
S100a11
9430020K01Rik
Pdzd2
S1pr3
Cd248
Arhgap29
Itih5

### Sheet: Common PC markers
common molecular signature in pericyte
Rgs5
Vtn
Cald1
Myl9
Pdgfrb
Zic1
Abcc9
Art3
Notch3
Atp13a5
Higd1b
S1pr3
Kcnj8
Slc6a20a
Aspn
Ifitm1
